# Mapping Fusarium Wilt and Sterility Mosaic Disease Resistance-Associated Genomic Regions and Haplotype Variants in Pigeonpea

**DOI:** 10.1101/2025.06.19.660531

**Authors:** Sagar Krushnaji Rangari, Suma Krishnappa, Mamta Sharma, Vinay K Sharma, Namita Dube, Sunil S Gangurde, Vinay Sharma, Ragavendran Abbai, Naresh Bomma, Shruthi Belliappa, Karma L Bhutia, Mahendar Thudi, Prakash I Gangashetty, Manish K Pandey

## Abstract

The occurrence of fusarium wilt and sterility mosaic disease in genial conditions causes significant yield losses in pigeonpea. The present genome-wide association study (GWAS) was employed on 176-genotype panel to identify candidate genomic regions associated with FW and SMD resistance in pigeonpea. A total of 869,447 filtered SNP markers were used for GWAS analysis. GWAS analysis identified significant genomic regions for FW on chromosomes 05, 10, and 11 and for SMD on chromosome 09. Four resistant sources, namely, ICP20096, ICP20097, ICPL87119 and ICP13304 were identified as a resistance source for both FW and SMD. Total 12 markers from chromosome 11 for FW and 4 markers from chromosome 09 for SMD were validated using the KASP genotyping approach. We have identified resistant haplotypes for FW on chromosome 10 and 11 and for SMD on chromosome 09. Moreover, we have identified four InDels for FW on chromosome 5 in *Two component response regulator gene* (*Cc_11098*) and four InDels for SMD on chromosome 9 in genes, namely, *LRR and NB-ARC domain disease resistance protein* (*Cc_21069*), *Flavonoid 3’, 5’-hydroxylase* (*Cc_21070*) respectively. For FW, *Cc_10507586* region from chromosome 5 is identified in ICPL87119 and ICPL20096 donors. A region *Cc_21637656* from chromosome 11 is identified in the ICPL87119 but not in the ICPL20096. Similarly, a region *Cc_4438493* from chromosome 10 is identified in the ICPL20096 but not in the ICPL87119. For SMD, *Cc_24131177* region is identified in both the SMD resistance donors (ICPL20096 and ICPL87119). *Ccsmd04* region from chromosome 4 has been identified in ICPL87119 but not in the ICPL20096. These genomic regions can be brought together into single elite genetic background with the help of the markers identified in this study. The validated markers and donor lines in this study offer valuable tools and resources for the genetic improvement of pigeonpea cultivars with enhanced FW and SMD resistance.
