## Supplementary table 1 for "Mapping Fusarium Wilt and Sterility Mosaic Disease Resistance-Associated Genomic Regions and Haplotype Variants in Pigeonpea"

### Sheet: Sheet2
	Supplymentary table 1. Genotypic panel information
	176 genotype panel				143 genotype panel
	Genotype	Country of origin			Genotype	Biological status	Country of origin
	ICP14303	Australia			Asha	Traditional cultivar	ICRISAT repository
	ICP7257	Australia			ICP10094	Traditional cultivar/Landrace	India
	ICP6128	Bangladesh			ICP10228	Traditional cultivar/Landrace	India
	ICP13577	China			ICP10397	Traditional cultivar/Landrace	India			Common genotypes
	ICP7266	Colombia			ICP10447	Traditional cultivar/Landrace	India
	ICP4715	Ghana			ICP10503	Traditional cultivar/Landrace	India
	ICP11015	ICRISAT			ICP10559	Traditional cultivar/Landrace	India
	ICP11230	ICRISAT			ICP10654	Breeding/Research material	India
	ICP11281	ICRISAT			ICP1071	Breeding/Research material	India
	ICP14444	ICRISAT			ICP11015	Breeding/Research material	India
	ICP14638	ICRISAT			ICP11230	Breeding/Research material	India
	ICP14701	ICRISAT			ICP1126	Breeding/Research material	India
	ICP14722	ICRISAT			ICP11281	Breeding/Research material	India
	ICP14832	ICRISAT			ICP11320	Traditional cultivar/Landrace	Nepal
	ICP14900	ICRISAT			ICP11321	Traditional cultivar/Landrace	Nepal
	ICP14903	ICRISAT			ICP1156	Traditional cultivar/Landrace	India
	ICP15185	ICRISAT			ICP11823	Traditional cultivar/Landrace	India
	ICP16264	ICRISAT			ICP11833	Traditional cultivar/Landrace	India
	ICP16309	ICRISAT			ICP12105	Traditional cultivar/Landrace	Tanzania
	ICP8860	ICRISAT			ICP12123	Traditional cultivar/Landrace	Tanzania
	ICP11096	ICRISAT			ICP12298	Traditional cultivar/Landrace	India
	ICP11148	ICRISAT			ICP12515	Traditional cultivar/Landrace	India
	ICP11238	ICRISAT			ICP12654	Breeding/Research material	India
	ICP11259	ICRISAT			ICP12680	Breeding/Research material	India
	ICP11613	ICRISAT			ICP1279	Traditional cultivar/Landrace	India
	ICP11737	ICRISAT			ICP13011	Traditional cultivar/Landrace	India
	ICP11754	ICRISAT			ICP13244	Traditional cultivar/Landrace	Kenya
	ICP11969	ICRISAT			ICP13304	Traditional cultivar/Landrace	Italy
	ICP11971	ICRISAT			ICP13571	Breeding/Research material	Nigeria
	ICP14770	ICRISAT			ICP13575	Traditional cultivar/Landrace	Sierra Leone
	ICP14840	ICRISAT			ICP13577	Breeding/Research material	China
	ICP14944	ICRISAT			ICP13662	Traditional cultivar/Landrace	India
	ICP16180	ICRISAT			ICP14120	Traditional cultivar/Landrace	Jamaica
	ICP16189	ICRISAT			ICP14294	Breeding/Research material	Italy
	ICP16235	ICRISAT			ICP14444	Breeding/Research material	India
	ICP9891	ICRISAT			ICP14545	Breeding/Research material	India
	Asha	ICRISAT repository			ICP14638	Breeding/Research material	India
	ICP4029	ICRISAT repository			ICP14701	Breeding/Research material	India
	ICP8863	ICRISAT repository			ICP14722	Advanced/Improved cultivar	India
	BAHAR	ICRISAT repository			ICP14832	Breeding/Research material	India
	ICP14418	ICRISAT repository			ICP14900	Breeding/Research material	India
	ICP6971	ICRISAT repository			ICP14903	Breeding/Research material	India
	ICP7269	ICRISAT repository			ICP15185	Breeding/Research material	India
	ICPL20096	ICRISAT repository			ICP15493	Traditional cultivar/Landrace	Uganda
	ICPL20097	ICRISAT repository			ICP16264	Breeding/Research material	India
	ICPL20099	ICRISAT repository			ICP16309	Breeding/Research material	India
	ICPL85063	ICRISAT repository			ICP2577	Breeding/Research material	Myanmar
	MAL-13	ICRISAT repository			ICP2746	Traditional cultivar/Landrace	India
	ICP10094	India			ICP3046	Traditional cultivar/Landrace	India
	ICP10228	India			ICP3049	Traditional cultivar/Landrace	India
	ICP10397	India			ICP3451	Traditional cultivar/Landrace	India
	ICP10447	India			ICP348	Breeding/Research material	India
	ICP10503	India			ICP4029	Breeding/Research material	India
	ICP10559	India			ICP4307	Traditional cultivar/Landrace	India
	ICP10654	India			ICP4317	Traditional cultivar/Landrace	India
	ICP1071	India			ICP4392	Traditional cultivar/Landrace	India
	ICP1126	India			ICP4715	Breeding/Research material	Ghana
	ICP1156	India			ICP4903	Traditional cultivar/Landrace	India
	ICP11823	India			ICP5142	Breeding/Research material	India
	ICP11833	India			ICP5863	Traditional cultivar/Landrace	India
	ICP12298	India			ICP6049	Traditional cultivar/Landrace	India
	ICP12515	India			ICP6123	Breeding/Research material	India
	ICP12654	India			ICP6128	Breeding/Research material	Bangladesh
	ICP12680	India			ICP655	Traditional cultivar/Landrace	India
	ICP1279	India			ICP6668	Traditional cultivar/Landrace	India
	ICP13011	India			ICP6739	Traditional cultivar/Landrace	India
	ICP13662	India			ICP6815	Traditional cultivar/Landrace	India
	ICP14545	India			ICP6845	Traditional cultivar/Landrace	India
	ICP2746	India			ICP6859	Traditional cultivar/Landrace	India
	ICP3046	India			ICP6992	Traditional cultivar/Landrace	India
	ICP3049	India			ICP7	Traditional cultivar/Landrace	India
	ICP3451	India			ICP7076	Traditional cultivar/Landrace	India
	ICP348	India			ICP7148	Breeding/Research material	Sri Lanka
	ICP4307	India			ICP7260	Breeding/Research material	India
	ICP4317	India			ICP7314	Breeding/Research material	India
	ICP4392	India			ICP7366	Traditional cultivar/Landrace	India
	ICP4903	India			ICP7375	Traditional cultivar/Landrace	India
	ICP5142	India			ICP7426	Traditional cultivar/Landrace	India
	ICP5863	India			ICP7507	Traditional cultivar/Landrace	India
	ICP6049	India			ICP7803	Traditional cultivar/Landrace	India
	ICP6123	India			ICP8152	Traditional cultivar/Landrace	India
	ICP655	India			ICP8255	Breeding/Research material	India
	ICP6668	India			ICP8266	Breeding/Research material	India
	ICP6739	India			ICP8384	Traditional cultivar/Landrace	India
	ICP6815	India			ICP8700	Traditional cultivar/Landrace	India
	ICP6845	India			ICP8757	Traditional cultivar/Landrace	India
	ICP6859	India			ICP8793	Traditional cultivar/Landrace	India
	ICP6992	India			ICP8860	Breeding/Research material	India
	ICP7	India			ICP8863	Traditional cultivar	ICRISAT repository
	ICP7076	India			ICP8921	Traditional cultivar/Landrace	India
	ICP7260	India			ICP8949	Traditional cultivar/Landrace	India
	ICP7314	India			ICP9045	Traditional cultivar/Landrace	India
	ICP7366	India			ICP9336	Traditional cultivar/Landrace	India
	ICP7375	India			ICP939	Traditional cultivar/Landrace	India
	ICP7426	India			ICP9414	Traditional cultivar/Landrace	India
	ICP7507	India			ICP9691	Breeding/Research material	India
	ICP7803	India			ICP9750	Breeding/Research material	India
	ICP8152	India			ICP995	Breeding/Research material	India
	ICP8255	India			ICP11059	Breeding/Research material	India
	ICP8266	India			ICP11477	Breeding/Research material	Unknown
	ICP8384	India			ICP11627	Breeding/Research material	India
	ICP8700	India			ICP11690	Breeding/Research material	India
	ICP8757	India			ICP11910	Traditional cultivar/Landrace	India
	ICP8793	India			ICP11946	Traditional cultivar/Landrace	India
	ICP8921	India			ICP12142	Traditional cultivar/Landrace	Tanzania
	ICP8949	India			ICP12410	Traditional cultivar/Landrace	India
	ICP9045	India			ICP1273	Traditional cultivar/Landrace	India
	ICP9336	India			ICP13139	Traditional cultivar/Landrace	Kenya
	ICP939	India			ICP13167	Traditional cultivar/Landrace	Kenya
	ICP9414	India			ICP13191	Breeding/Research material	Australia
	ICP9691	India			ICP13270	Traditional cultivar/Landrace	Kenya
	ICP9750	India			ICP13359	Traditional cultivar/Landrace	Malawi
	ICP995	India			ICP13431	Traditional cultivar/Landrace	Malawi
	ICP10508	India			ICP13579	Traditional cultivar/Landrace	Philippines
	ICP10531	India			ICP13633	Breeding/Research material	Nigeria
	ICP10613	India			ICP13884	Traditional cultivar/Landrace	Puerto Rico
	ICP10683	India			ICP14094	Traditional cultivar/Landrace	Venezuela
	ICP10963	India			ICP14116	Traditional cultivar/Landrace	Jamaica
	ICP1117	India			ICP14147	Breeding/Research material	Brazil
	ICP11890	India			ICP14229	Traditional cultivar/Landrace	Zambia
	ICP12618	India			ICP14368	Breeding/Research material	Venezuela
	ICP13906	India			ICP14471	Breeding/Research material	India
	ICP14209	India			ICP14569	Traditional cultivar/Landrace	Thailand
	ICP1535	India			ICP14819	Breeding/Research material	India
	ICP16432	India			ICP14976	Breeding/Research material	India
	ICP16440	India			ICP15068	Breeding/Research material	India
	ICP16674	India			ICP15109	Traditional cultivar/Landrace	Uganda
	ICP2391	India			ICP15161	Breeding/Research material	India
	ICP2405	India			ICP15382	Traditional cultivar/Landrace	Nigeria
	ICP3755	India			ICP2698	Traditional cultivar/Landrace	India
	ICP4213	India			ICP3576	Traditional cultivar/Landrace	India
	ICP4266	India			ICP4575	Breeding/Research material	India
	ICP60	India			ICP6370	Breeding/Research material	Unknown
	ICP6359	India			ICP6929	Breeding/Research material	Trinidad and Tobago
	ICP6869	India			ICP7057	Traditional cultivar/Landrace	India
	ICP6990	India			ICP7223	Breeding/Research material	India
	ICP7028	India			ICP772	Traditional cultivar/Landrace	India
	ICP7337	India			ICP7869	Traditional cultivar/Landrace	India
	ICP7420	India			ICP8012	Traditional cultivar/Landrace	India
	ICP7480	India			ICP8227	Breeding/Research material	India
	ICP7798	India			ICP8602	Traditional cultivar/Landrace	India
	ICP7896	India			ICP8840	Traditional cultivar/Landrace	India
	ICP7952	India			ICP9655	Breeding/Research material	India
	ICP8144	India
	ICP8146	India
	ICP8211	India
	ICP8242	India
	ICP8618	India
	ICP8817	India
	ICP8941	India
	ICP9049	India
	ICP9062	India
	ICP9236	India
	ICP9577	India
	ICP13304	Italy
	ICP14294	Italy
	ICP14120	Jamaica
	ICP13244	kenya
	ICP2577	Myanmar
	ICP9252	Myanmar
	ICP11320	Nepal
	ICP11321	Nepal
	ICP11338	Nepal
	ICP11354	Nepal
	ICP11406	Nepal
	ICP13571	Nigeria
	ICP10276	Pakistan
	ICP14868	Philippines
	ICP8194	Senegal
	ICP13575	Sierra Leone
	ICP13998	South Africa
	ICP7148	Sri Lanka
	ICP7130	Sri Lanka
	ICP12105	Tanzania
	ICP12123	Tanzania
	ICP15493	Uganda

### Sheet: 143 genotype panel
	143 genotype panel
	Country of origin	Number of genotypes
	Australia	1
	Bangladesh	1
	Brazil	1
	China	1
	Ghana	1
	ICRISAT repository	2
	India	104
	Italy	2
	Jamaica	2
	Kenya	4
	Malawi	2
	Myanmar	1
	Nepal	2
	Nigeria	3
	Philippines	1
	Puerto Rico	1
	Sierra Leone	1
	Sri Lanka	1
	Tanzania	3
	Thailand	1
	Trinidad and Tobago	1
	Uganda	2
	Unknown	2
	Venezuela	2
	Zambia	1

### Sheet: 176 genotype panel
	176 genotype panel
	Source	Number of genotypes
	Australia	2
	Bangladesh	1
	China	1
	Colombia	1
	Ghana	1
	ICRISAT	30
	ICRISAT repository	12
	India	106
	Italy	2
	Jamaica	1
	kenya	1
	Myanmar	2
	Nepal	5
	Nigeria	1
	Pakistan	1
	Philippines	1
	Senegal	1
	Sierra Leone	1
	South Africa	1
	Sri Lanka	2
	Tanzania	2
	Uganda	1
