## Supplementary table 2 for "Mapping Fusarium Wilt and Sterility Mosaic Disease Resistance-Associated Genomic Regions and Haplotype Variants in Pigeonpea"

### Sheet: ICRISAT
	Table 2: Disease scores
	ICRISAT 176-genotype panel			ICRISAT 176-genotype panel
	Taxa	FW		Taxa	SMD
	Asha	4.75		Asha	2.5
	BAHAR	32.05		BAHAR	2.5
	ICP10094	63.63		ICP10094	51.2
	ICP10228	90.05		ICP10228	39.5
	ICP10276	25.06		ICP10276	0.5
	ICP10397	90.05		ICP10397	39.9
	ICP10447	90.05		ICP10447	18.2
	ICP10503	90.05		ICP10503	37
	ICP10508	41.53		ICP10508	30
	ICP10531	93		ICP10531	9.8
	ICP10559	73.73		ICP10559	49.6
	ICP10613	70.16		ICP10613	47.5
	ICP10654	92		ICP10654	30.3
	ICP10683	72.35		ICP10683	35.4
	ICP1071	61.56		ICP1071	28.3
	ICP10963	75.04		ICP10963	32.7
	ICP11015	19		ICP11015	0.5
	ICP11096	35.81		ICP11096	1
	ICP11148	60.64		ICP11148	25.4
	ICP1117	91		ICP1117	27.4
	ICP11230	73.5		ICP11230	14.3
	ICP11238	71.1		ICP11238	1.2
	ICP11259	0		ICP11259	1.3
	ICP1126	77.51		ICP1126	29.5
	ICP11281	71.11		ICP11281	1.5
	ICP11320	33.63		ICP11320	82
	ICP11321	94		ICP11321	15.1
	ICP11338	60.05		ICP11338	25
	ICP11354	96		ICP11354	1.6
	ICP11406	72.41		ICP11406	19.5
	ICP1156	95		ICP1156	26.8
	ICP11613	64.7		ICP11613	85
	ICP11737	45.03		ICP11737	19.3
	ICP11754	65.95		ICP11754	51.6
	ICP11823	42.54		ICP11823	27.3
	ICP11833	59.65		ICP11833	17.3
	ICP11890	69.01		ICP11890	35.9
	ICP11969	47.12		ICP11969	90
	ICP11971	93		ICP11971	47.1
	ICP12105	71.71		ICP12105	22
	ICP12123	68.2		ICP12123	20.1
	ICP12298	75.2		ICP12298	44.3
	ICP12515	85.19		ICP12515	34.6
	ICP12618	72.41		ICP12618	43.5
	ICP12654	72.49		ICP12654	33.9
	ICP12680	65.87		ICP12680	34.8
	ICP1279	69.72		ICP1279	50.1
	ICP13011	94		ICP13011	27.4
	ICP13244	59.23		ICP13244	15.3
	ICP13304	15		ICP13304	1.9
	ICP13571	57.18		ICP13571	10.4
	ICP13575	72.41		ICP13575	42.8
	ICP13577	75.04		ICP13577	24.9
	ICP13662	95		ICP13662	34.3
	ICP13906	96		ICP13906	2
	ICP13998	61.58		ICP13998	26.7
	ICP14120	48.58		ICP14120	2.5
	ICP14209	54.25		ICP14209	92
	ICP14294	59.62		ICP14294	18.7
	ICP14303	75.84		ICP14303	33
	ICP14418	63.84		ICP14418	38.3
	ICP14444	37.86		ICP14444	22.1
	ICP14545	76.23		ICP14545	31.8
	ICP14638	14		ICP14638	85
	ICP14701	51.53		ICP14701	80
	ICP14722	97		ICP14722	42.2
	ICP14770	78.5		ICP14770	42.2
	ICP14832	62.67		ICP14832	20.1
	ICP14840	59.48		ICP14840	36.5
	ICP14868	39.01		ICP14868	42.4
	ICP14900	62.97		ICP14900	48.5
	ICP14903	94		ICP14903	25.6
	ICP14944	61.38		ICP14944	21.5
	ICP15185	55.05		ICP15185	15.3
	ICP1535	76.56		ICP1535	31
	ICP15493	65.14		ICP15493	36.6
	ICP16180	41.75		ICP16180	85
	ICP16189	93		ICP16189	17.7
	ICP16235	35.57		ICP16235	16.9
	ICP16264	12		ICP16264	3
	ICP16309	58.05		ICP16309	23.7
	ICP16432	67.54		ICP16432	9.3
	ICP16440	62.67		ICP16440	45.6
	ICP16674	70.42		ICP16674	3.5
	ICP2391	58.34		ICP2391	51.5
	ICP2405	80.31		ICP2405	34.2
	ICP2577	75.81		ICP2577	22.4
	ICP2746	75.43		ICP2746	32.6
	ICP3046	96		ICP3046	37.8
	ICP3049	94		ICP3049	38.9
	ICP3451	78.03		ICP3451	26.2
	ICP348	95		ICP348	86
	ICP3755	65.16		ICP3755	34.1
	ICP4029	96		ICP4029	23.8
	ICP4213	53.84		ICP4213	30.8
	ICP4266	76.33		ICP4266	23.3
	ICP4307	58.29		ICP4307	5.9
	ICP4317	67.47		ICP4317	39.9
	ICP4392	71.5		ICP4392	31.9
	ICP4715	53.24		ICP4715	41.3
	ICP4903	53.49		ICP4903	7.5
	ICP5142	55.55		ICP5142	38.2
	ICP5863	48.09		ICP5863	32.1
	ICP60	93		ICP60	17.9
	ICP6049	60.48		ICP6049	50.8
	ICP6123	91		ICP6123	31
	ICP6128	80.15		ICP6128	24.1
	ICP6359	63.33		ICP6359	47.1
	ICP655	92		ICP655	35.5
	ICP6668	49.65		ICP6668	8.1
	ICP6739	61.2		ICP6739	16.9
	ICP6815	53.47		ICP6815	4
	ICP6845	52.81		ICP6845	42.2
	ICP6859	75.48		ICP6859	23.2
	ICP6869	69.02		ICP6869	20.4
	ICP6971	90		ICP6971	40
	ICP6990	73.73		ICP6990	4.5
	ICP6992	87		ICP6992	25.4
	ICP7	88		ICP7	31.9
	ICP7028	89		ICP7028	50.7
	ICP7076	72.52		ICP7076	40.2
	ICP7130	75.42		ICP7130	39.9
	ICP7148	69.22		ICP7148	49.4
	ICP7257	76.34		ICP7257	32.7
	ICP7260	90.05		ICP7260	23.7
	ICP7266	64.27		ICP7266	5
	ICP7269	63.19		ICP7269	23.2
	ICP7314	67.39		ICP7314	50.7
	ICP7337	52.51		ICP7337	17.9
	ICP7366	70.91		ICP7366	5
	ICP7375	56.32		ICP7375	88
	ICP7420	91		ICP7420	26.6
	ICP7426	70.46		ICP7426	86
	ICP7480	56.59		ICP7480	18.4
	ICP7507	57.27		ICP7507	85.5
	ICP7798	92		ICP7798	33.6
	ICP7803	93		ICP7803	22.9
	ICP7896	0		ICP7896	5.1
	ICP7952	94		ICP7952	20.3
	ICP8144	66.16		ICP8144	13.6
	ICP8146	95		ICP8146	5.3
	ICP8152	68.14		ICP8152	14.5
	ICP8194	80.31		ICP8194	23.9
	ICP8211	26.14		ICP8211	84
	ICP8242	66.89		ICP8242	33.7
	ICP8255	96		ICP8255	14
	ICP8266	49.83		ICP8266	82
	ICP8384	11		ICP8384	5.4
	ICP8618	78.5		ICP8618	5.6
	ICP8700	64.92		ICP8700	43.1
	ICP8757	73.62		ICP8757	48.6
	ICP8793	76.45		ICP8793	43.8
	ICP8817	68.22		ICP8817	45.3
	ICP8860	31.87		ICP8860	5.9
	ICP8863	47.39		ICP8863	100
	ICP8921	66.16		ICP8921	36.8
	ICP8941	97		ICP8941	35
	ICP8949	71.11		ICP8949	48.1
	ICP9045	54.06		ICP9045	1
	ICP9049	73.16		ICP9049	13
	ICP9062	58.41		ICP9062	80
	ICP9236	78.76		ICP9236	40
	ICP9252	63.92		ICP9252	28
	ICP9336	98		ICP9336	28.8
	ICP939	99		ICP939	37
	ICP9414	76.17		ICP9414	40.5
	ICP9577	67.98		ICP9577	15.8
	ICP9691	75.19		ICP9691	41.9
	ICP9750	78.64		ICP9750	34.1
	ICP9891	70.43		ICP9891	16
	ICP995	100		ICP995	1
	ICPL20096	8.5		ICPL20096	11
	ICPL20097	9		ICPL20097	7
	ICPL20099	2.5		ICPL20099	1
	ICPL85063	8		ICPL85063	6.5
	MAL-13	85		MAL-13	2.5

### Sheet: GKVK
	Table 2: Disease scores
	GKVK 176-genotype panel			GKVK 176-genotype panel
	Taxa	FW		Taxa	SMD
	Asha	3		Asha	43
	BAHAR	4		BAHAR	6
	ICP10094	72.21		ICP10094	44.5
	ICP10228	73.05		ICP10228	54.76
	ICP10276	21.44		ICP10276	20.19
	ICP10397	69.66		ICP10397	73.03
	ICP10447	80.31		ICP10447	75.44
	ICP10503	41.44		ICP10503	46.44
	ICP10508	40.83		ICP10508	20.42
	ICP10531	57.4		ICP10531	40.26
	ICP10559	13		ICP10559	39.95
	ICP10613	60.52		ICP10613	42.89
	ICP10654	81.66		ICP10654	40.83
	ICP10683	78		ICP10683	59.72
	ICP1071	43.79		ICP1071	44.41
	ICP10963	50.85		ICP10963	70.45
	ICP11015	42.48		ICP11015	34.08
	ICP11096	69.52		ICP11096	60.61
	ICP11148	41.67		ICP11148	50.11
	ICP1117	49.08		ICP1117	69.57
	ICP11230	50.7		ICP11230	38.19
	ICP11238	74.75		ICP11238	44.4
	ICP11259	14		ICP11259	19.3
	ICP1126	43.12		ICP1126	43.23
	ICP11281	78.5		ICP11281	49.97
	ICP11320	47.8		ICP11320	65.36
	ICP11321	79.75		ICP11321	55.32
	ICP11338	83		ICP11338	51.24
	ICP11354	79.69		ICP11354	39.85
	ICP11406	71.3		ICP11406	47.2
	ICP1156	89.2		ICP1156	45.03
	ICP11613	88		ICP11613	79.06
	ICP11737	40.88		ICP11737	20.44
	ICP11754	52.07		ICP11754	43.04
	ICP11823	30.48		ICP11823	53.02
	ICP11833	22.77		ICP11833	19.44
	ICP11890	68.5		ICP11890	52.8
	ICP11969	35.09		ICP11969	55.33
	ICP11971	90.4		ICP11971	69.13
	ICP12105	43.08		ICP12105	39.78
	ICP12123	40.45		ICP12123	20.23
	ICP12298	45.82		ICP12298	57.22
	ICP12515	38.1		ICP12515	30.61
	ICP12618	70.75		ICP12618	59.49
	ICP12654	69.87		ICP12654	53.17
	ICP12680	57.4		ICP12680	47.59
	ICP1279	43.23		ICP1279	44.13
	ICP13011	77.62		ICP13011	80.03
	ICP13244	40.73		ICP13244	48.96
	ICP13304	1		ICP13304	7.49
	ICP13571	51.84		ICP13571	36.28
	ICP13575	43.23		ICP13575	49.79
	ICP13577	68.98		ICP13577	34.49
	ICP13662	86		ICP13662	76.96
	ICP13906	60.68		ICP13906	49.97
	ICP13998	63.49		ICP13998	40.14
	ICP14120	12		ICP14120	16.34
	ICP14209	90.9		ICP14209	78
	ICP14294	75.04		ICP14294	58.24
	ICP14303	69.73		ICP14303	34.87
	ICP14418	76.51		ICP14418	38.26
	ICP14444	2		ICP14444	32.97
	ICP14545	65.74		ICP14545	65.84
	ICP14638	17.82		ICP14638	28.88
	ICP14701	85		ICP14701	62.36
	ICP14722	70.43		ICP14722	75.65
	ICP14770	43.43		ICP14770	41.34
	ICP14832	23.53		ICP14832	21.8
	ICP14840	18.58		ICP14840	36.67
	ICP14868	38.7		ICP14868	42.62
	ICP14900	71.26		ICP14900	73.41
	ICP14903	74.3		ICP14903	60.62
	ICP14944	66.1		ICP14944	70.32
	ICP15185	79.42		ICP15185	71.9
	ICP1535	59.98		ICP1535	42.83
	ICP15493	48.87		ICP15493	48.74
	ICP16180	36.01		ICP16180	48.02
	ICP16189	59.49		ICP16189	29.75
	ICP16235	36.82		ICP16235	45.79
	ICP16264	9.2		ICP16264	7.49
	ICP16309	49.49		ICP16309	42.98
	ICP16432	79.78		ICP16432	54.41
	ICP16440	25.73		ICP16440	40.25
	ICP16674	90.8		ICP16674	79.69
	ICP2391	36.18		ICP2391	63.12
	ICP2405	45.67		ICP2405	56.75
	ICP2577	90.6		ICP2577	55.06
	ICP2746	32.08		ICP2746	28.88
	ICP3046	38.93		ICP3046	19.47
	ICP3049	67.29		ICP3049	73.84
	ICP3451	66.05		ICP3451	50.67
	ICP348	41.32		ICP348	59.05
	ICP3755	38.2		ICP3755	64.12
	ICP4029	80.31		ICP4029	75.96
	ICP4213	79.35		ICP4213	69.15
	ICP4266	55.39		ICP4266	38.41
	ICP4307	89		ICP4307	60.58
	ICP4317	43.43		ICP4317	66.74
	ICP4392	43.23		ICP4392	50.73
	ICP4715	40.35		ICP4715	60.5
	ICP4903	49.9		ICP4903	58.86
	ICP5142	67.01		ICP5142	74.27
	ICP5863	34.07		ICP5863	24.28
	ICP60	91		ICP60	52.51
	ICP6049	15		ICP6049	53.61
	ICP6123	80.54		ICP6123	59.57
	ICP6128	44.39		ICP6128	60.58
	ICP6359	53.17		ICP6359	53.97
	ICP655	63.39		ICP655	60.81
	ICP6668	31.22		ICP6668	32.62
	ICP6739	64.33		ICP6739	62.18
	ICP6815	10		ICP6815	7.82
	ICP6845	21.02		ICP6845	36.36
	ICP6859	74.5		ICP6859	60.87
	ICP6869	70.88		ICP6869	48.28
	ICP6971	87		ICP6971	48.89
	ICP6990	64.76		ICP6990	32.38
	ICP6992	75.27		ICP6992	50.47
	ICP7	70.24		ICP7	52.76
	ICP7028	19.39		ICP7028	47.77
	ICP7076	19.83		ICP7076	27.56
	ICP7130	55.32		ICP7130	43.22
	ICP7148	60.33		ICP7148	54.28
	ICP7257	46.85		ICP7257	45.94
	ICP7260	35.7		ICP7260	33.76
	ICP7266	20.11		ICP7266	17.54
	ICP7269	21.04		ICP7269	32.08
	ICP7314	70.98		ICP7314	65.51
	ICP7337	30.48		ICP7337	25.6
	ICP7366	41.41		ICP7366	33.54
	ICP7375	32.92		ICP7375	61.49
	ICP7420	82		ICP7420	54.12
	ICP7426	21.11		ICP7426	44.03
	ICP7480	39.61		ICP7480	19.81
	ICP7507	73.93		ICP7507	81.99
	ICP7798	44.77		ICP7798	37.39
	ICP7803	74.87		ICP7803	47.18
	ICP7896	7.76		ICP7896	23.99
	ICP7952	66.38		ICP7952	40.43
	ICP8144	77.42		ICP8144	55.71
	ICP8146	84		ICP8146	49.78
	ICP8152	36.16		ICP8152	33.09
	ICP8194	16		ICP8194	19.13
	ICP8211	76.76		ICP8211	80.09
	ICP8242	92		ICP8242	52.78
	ICP8255	38.56		ICP8255	19.28
	ICP8266	35.75		ICP8266	48.54
	ICP8384	7.49		ICP8384	3.75
	ICP8618	72.45		ICP8618	50.02
	ICP8700	25.25		ICP8700	24.68
	ICP8757	53.12		ICP8757	52.29
	ICP8793	68.34		ICP8793	57.44
	ICP8817	59.77		ICP8817	48.24
	ICP8860	22.42		ICP8860	11.21
	ICP8863	18.12		ICP8863	49.82
	ICP8921	23.55		ICP8921	34.29
	ICP8941	59.49		ICP8941	55.88
	ICP8949	74.95		ICP8949	55.12
	ICP9045	6.47		ICP9045	23.21
	ICP9049	69.3		ICP9049	55.57
	ICP9062	22.27		ICP9062	53.15
	ICP9236	37.92		ICP9236	38.93
	ICP9252	46.57		ICP9252	47.39
	ICP9336	60.04		ICP9336	42.86
	ICP939	65.57		ICP939	53.5
	ICP9414	17.79		ICP9414	49.33
	ICP9577	60.7		ICP9577	37.84
	ICP9691	75.75		ICP9691	75.41
	ICP9750	65.57		ICP9750	52.09
	ICP9891	93		ICP9891	52.27
	ICP995	40.83		ICP995	32.84
	ICPL20096	7.5		ICPL20096	4.75
	ICPL20097	8.5		ICPL20097	7.25
	ICPL20099	7.5		ICPL20099	13.75
	ICPL85063	9		ICPL85063	8
	MAL-13	99		MAL-13	45.5

### Sheet: Pooled_score
	Supplementary Table 2: Phenotypic scores of 176-genotype panel and 143-genotype panel
	176-genotype panel			176-genotype panel			143-genotype panel			143-genotype panel
	Pooled ICRISAT and GKVK			Pooled ICRISAT and GKVK			Two season Pooled ICRISAT			Two season Pooled ICRISAT
	Taxa	FW		Taxa	SMD		Taxa	FW		Taxa	SMD
	Asha	3.88		Asha	22.75		Asha	10		Asha	8
	BAHAR	18.03		BAHAR	4.25		ICP10094	83.3		ICP10094	24.7
	ICP10094	67.92		ICP10094	47.85		ICP10228	91.4		ICP10228	27.1
	ICP10228	81.55		ICP10228	47.09		ICP10397	81.8		ICP10397	64.6
	ICP10276	23.25		ICP10276	10.1		ICP10447	88.6		ICP10447	50
	ICP10397	79.85		ICP10397	56.45		ICP10503	93.4		ICP10503	48.9
	ICP10447	85.18		ICP10447	46.79		ICP10559	73.8		ICP10559	57.7
	ICP10503	65.74		ICP10503	41.68		ICP10654	90.3		ICP10654	44.1
	ICP10508	41.18		ICP10508	25.18		ICP1071	83.5		ICP1071	10.3
	ICP10531	75.2		ICP10531	25		ICP11015	6.7		ICP11015	0
	ICP10559	43.37		ICP10559	44.77		ICP11059	86.4		ICP11059	0
	ICP10613	65.34		ICP10613	45.16		ICP11230	91.9		ICP11230	0
	ICP10654	86.83		ICP10654	35.55		ICP1126	70.3		ICP1126	66.6
	ICP10683	75.17		ICP10683	47.55		ICP11281	90.6		ICP11281	0
	ICP1071	52.68		ICP1071	36.36		ICP11320	55		ICP11320	9.3
	ICP10963	62.95		ICP10963	51.55		ICP11321	83.3		ICP11321	2.8
	ICP11015	30.74		ICP11015	17.04		ICP11477	74.8		ICP11477	53.5
	ICP11096	52.66		ICP11096	30.81		ICP1156	89.7		ICP1156	68.2
	ICP11148	51.16		ICP11148	37.73		ICP11627	85.4		ICP11627	18.8
	ICP1117	70.04		ICP1117	48.47		ICP11690	95.5		ICP11690	30.9
	ICP11230	62.1		ICP11230	26.24		ICP11823	68.8		ICP11823	4.2
	ICP11238	72.92		ICP11238	22.8		ICP11833	80.6		ICP11833	10.3
	ICP11259	7		ICP11259	10.3		ICP11910	78.7		ICP11910	0
	ICP1126	60.31		ICP1126	36.35		ICP11946	91.6		ICP11946	68
	ICP11281	74.8		ICP11281	25.74		ICP12105	75.9		ICP12105	13.8
	ICP11320	40.71		ICP11320	73.68		ICP12123	69.6		ICP12123	31.3
	ICP11321	86.88		ICP11321	35.18		ICP12142	79.3		ICP12142	17.1
	ICP11338	71.53		ICP11338	38.3		ICP12298	80.5		ICP12298	34.3
	ICP11354	87.85		ICP11354	20.73		ICP12410	78		ICP12410	4.4
	ICP11406	71.85		ICP11406	33.35		ICP12515	68.9		ICP12515	25.7
	ICP1156	92.1		ICP1156	35.9		ICP12654	73.3		ICP12654	38.3
	ICP11613	76.35		ICP11613	82.03		ICP12680	73.7		ICP12680	47.1
	ICP11737	42.95		ICP11737	19.86		ICP1273	84.3		ICP1273	11.2
	ICP11754	59.01		ICP11754	47.31		ICP1279	92.2		ICP1279	27.5
	ICP11823	36.51		ICP11823	40.12		ICP13011	84.8		ICP13011	24.4
	ICP11833	41.21		ICP11833	18.35		ICP13139	73.8		ICP13139	27.2
	ICP11890	68.75		ICP11890	44.3		ICP13167	67.7		ICP13167	2.6
	ICP11969	41.11		ICP11969	72.67		ICP13191	82.3		ICP13191	42.6
	ICP11971	91.7		ICP11971	58.11		ICP13244	84.6		ICP13244	20.6
	ICP12105	57.4		ICP12105	31.07		ICP13270	64.7		ICP13270	14.9
	ICP12123	54.33		ICP12123	20.14		ICP13304	7.7		ICP13304	7.5
	ICP12298	60.51		ICP12298	50.76		ICP13359	89.4		ICP13359	46.5
	ICP12515	61.65		ICP12515	32.57		ICP13431	69.4		ICP13431	40.7
	ICP12618	71.58		ICP12618	51.46		ICP13571	96.1		ICP13571	21.1
	ICP12654	71.18		ICP12654	43.5		ICP13575	78.6		ICP13575	25.2
	ICP12680	61.64		ICP12680	41.26		ICP13577	98.3		ICP13577	34.3
	ICP1279	56.48		ICP1279	47.11		ICP13579	77.1		ICP13579	6.1
	ICP13011	85.81		ICP13011	53.71		ICP13633	76.4		ICP13633	6.1
	ICP13244	49.98		ICP13244	32.13		ICP13662	89.4		ICP13662	25.8
	ICP13304	8		ICP13304	4.7		ICP13884	82.2		ICP13884	21.2
	ICP13571	54.51		ICP13571	23.32		ICP14094	70.1		ICP14094	33.1
	ICP13575	57.82		ICP13575	46.25		ICP14116	69.9		ICP14116	30.3
	ICP13577	72.01		ICP13577	29.68		ICP14120	68.6		ICP14120	27.3
	ICP13662	90.5		ICP13662	55.61		ICP14147	83.3		ICP14147	31.3
	ICP13906	78.34		ICP13906	25.99		ICP14229	82.6		ICP14229	25.6
	ICP13998	62.54		ICP13998	33.39		ICP14294	74.2		ICP14294	14.4
	ICP14120	30.29		ICP14120	9.42		ICP14368	84.6		ICP14368	12.8
	ICP14209	72.58		ICP14209	85		ICP14444	80		ICP14444	18.8
	ICP14294	67.33		ICP14294	38.47		ICP14471	80.3		ICP14471	28.8
	ICP14303	72.79		ICP14303	33.92		ICP14545	75.6		ICP14545	48.7
	ICP14418	70.18		ICP14418	38.26		ICP14569	91.6		ICP14569	15.6
	ICP14444	19.93		ICP14444	27.53		ICP14638	9.7		ICP14638	94.7
	ICP14545	70.98		ICP14545	48.78		ICP14701	77		ICP14701	43.2
	ICP14638	15.91		ICP14638	56.94		ICP14722	34.3		ICP14722	15.7
	ICP14701	68.27		ICP14701	71.18		ICP14819	6.6		ICP14819	0.3
	ICP14722	83.72		ICP14722	58.9		ICP14832	78.6		ICP14832	59.5
	ICP14770	60.97		ICP14770	41.76		ICP14900	87		ICP14900	64.4
	ICP14832	43.1		ICP14832	20.94		ICP14903	83.5		ICP14903	56.5
	ICP14840	39.03		ICP14840	36.57		ICP14976	19.9		ICP14976	0
	ICP14868	38.85		ICP14868	42.51		ICP15068	91.8		ICP15068	38.8
	ICP14900	67.11		ICP14900	60.95		ICP15109	83.7		ICP15109	25.7
	ICP14903	84.15		ICP14903	43.08		ICP15161	69.7		ICP15161	24.6
	ICP14944	63.74		ICP14944	45.87		ICP15185	47.2		ICP15185	5.3
	ICP15185	67.23		ICP15185	43.58		ICP15382	87.2		ICP15382	41.6
	ICP1535	68.27		ICP1535	36.91		ICP15493	90.6		ICP15493	34.9
	ICP15493	57		ICP15493	42.67		ICP16264	21.4		ICP16264	11.7
	ICP16180	38.88		ICP16180	66.51		ICP16309	75.5		ICP16309	23.1
	ICP16189	76.25		ICP16189	23.71		ICP2577	80		ICP2577	23.8
	ICP16235	36.2		ICP16235	31.32		ICP2698	88.2		ICP2698	31.2
	ICP16264	10.6		ICP16264	5.25		ICP2746	74.8		ICP2746	56.3
	ICP16309	53.77		ICP16309	33.3		ICP3046	87.1		ICP3046	47.3
	ICP16432	73.66		ICP16432	31.82		ICP3049	78.4		ICP3049	50
	ICP16440	44.2		ICP16440	42.92		ICP3451	79.9		ICP3451	36.9
	ICP16674	80.61		ICP16674	41.6		ICP348	91		ICP348	62.6
	ICP2391	47.26		ICP2391	57.3		ICP3576	90		ICP3576	1.1
	ICP2405	62.99		ICP2405	45.47		ICP4029	91.9		ICP4029	24.3
	ICP2577	83.21		ICP2577	38.72		ICP4307	78.8		ICP4307	36.8
	ICP2746	53.75		ICP2746	30.92		ICP4317	90.7		ICP4317	41.6
	ICP3046	67.47		ICP3046	28.62		ICP4392	75.4		ICP4392	51.9
	ICP3049	80.65		ICP3049	56.34		ICP4575	89.4		ICP4575	40.7
	ICP3451	72.04		ICP3451	38.39		ICP4715	89.9		ICP4715	21.5
	ICP348	68.16		ICP348	72.53		ICP4903	97.5		ICP4903	30
	ICP3755	51.68		ICP3755	49.09		ICP5142	63.8		ICP5142	23.6
	ICP4029	88.16		ICP4029	49.85		ICP5863	73.4		ICP5863	23.1
	ICP4213	66.59		ICP4213	49.95		ICP6049	89.3		ICP6049	34.7
	ICP4266	65.86		ICP4266	30.86		ICP6123	96		ICP6123	19
	ICP4307	73.65		ICP4307	33.24		ICP6128	89.3		ICP6128	23.7
	ICP4317	55.45		ICP4317	53.28		ICP6370	88.9		ICP6370	60.3
	ICP4392	57.36		ICP4392	41.29		ICP655	78		ICP655	46.1
	ICP4715	46.79		ICP4715	50.88		ICP6668	78.3		ICP6668	15.3
	ICP4903	51.69		ICP4903	33.18		ICP6739	4.3		ICP6739	5
	ICP5142	61.28		ICP5142	56.23		ICP6815	74		ICP6815	20.6
	ICP5863	41.08		ICP5863	28.15		ICP6845	72		ICP6845	9.9
	ICP60	92		ICP60	35.17		ICP6859	77.4		ICP6859	14.5
	ICP6049	37.74		ICP6049	52.21		ICP6929	72.6		ICP6929	50.2
	ICP6123	85.77		ICP6123	45.26		ICP6992	87		ICP6992	28.1
	ICP6128	62.27		ICP6128	42.34		ICP7	66.1		ICP7	27.4
	ICP6359	58.25		ICP6359	50.53		ICP7057	98.4		ICP7057	15.2
	ICP655	77.7		ICP655	48.14		ICP7076	74.2		ICP7076	53.1
	ICP6668	40.44		ICP6668	20.34		ICP7148	88.5		ICP7148	36.1
	ICP6739	62.76		ICP6739	39.52		ICP7223	79.1		ICP7223	80.7
	ICP6815	31.74		ICP6815	5.91		ICP7260	85.1		ICP7260	13.8
	ICP6845	36.92		ICP6845	39.24		ICP7314	84.8		ICP7314	25.7
	ICP6859	74.99		ICP6859	42.03		ICP7366	82.6		ICP7366	26
	ICP6869	69.95		ICP6869	34.31		ICP7375	87.3		ICP7375	45.4
	ICP6971	88.5		ICP6971	44.44		ICP7426	91.4		ICP7426	42
	ICP6990	69.24		ICP6990	18.44		ICP7507	62.3		ICP7507	30.1
	ICP6992	81.14		ICP6992	37.91		ICP772	85		ICP772	62.1
	ICP7	79.12		ICP7	42.3		ICP7803	87.5		ICP7803	38.8
	ICP7028	54.2		ICP7028	49.19		ICP7869	51.3		ICP7869	0
	ICP7076	46.18		ICP7076	33.86		ICP8012	86.5		ICP8012	21.9
	ICP7130	65.37		ICP7130	41.54		ICP8152	95.1		ICP8152	3.6
	ICP7148	64.78		ICP7148	51.83		ICP8227	82		ICP8227	18.2
	ICP7257	61.6		ICP7257	39.29		ICP8255	86.2		ICP8255	30.3
	ICP7260	62.88		ICP7260	28.69		ICP8266	80.7		ICP8266	36.9
	ICP7266	42.19		ICP7266	11.27		ICP8384	74.9		ICP8384	27.4
	ICP7269	42.11		ICP7269	27.59		ICP8602	62.2		ICP8602	30
	ICP7314	69.18		ICP7314	58.1		ICP8700	92.9		ICP8700	25.1
	ICP7337	41.5		ICP7337	21.72		ICP8757	78.3		ICP8757	68.2
	ICP7366	56.16		ICP7366	19.27		ICP8793	92.7		ICP8793	63.4
	ICP7375	44.62		ICP7375	74.75		ICP8840	71.6		ICP8840	52.1
	ICP7420	86.5		ICP7420	40.32		ICP8860	8.4		ICP8860	7.7
	ICP7426	45.78		ICP7426	65.02		ICP8863	18.8		ICP8863	82.1
	ICP7480	48.1		ICP7480	19.1		ICP8921	94.8		ICP8921	20.1
	ICP7507	65.6		ICP7507	83.5		ICP8949	75.5		ICP8949	62.4
	ICP7798	68.39		ICP7798	35.47		ICP9045	90.6		ICP9045	0
	ICP7803	83.94		ICP7803	35.08		ICP9336	89.3		ICP9336	41.4
	ICP7896	3.88		ICP7896	14.55		ICP939	68.6		ICP939	31.2
	ICP7952	80.19		ICP7952	30.35		ICP9414	77.8		ICP9414	69
	ICP8144	71.79		ICP8144	34.65		ICP9655	91		ICP9655	37
	ICP8146	89.5		ICP8146	27.54		ICP9691	81.5		ICP9691	47.7
	ICP8152	52.15		ICP8152	23.78		ICP9750	86.3		ICP9750	50.6
	ICP8194	48.16		ICP8194	21.51		ICP995	83.4		ICP995	14.5
	ICP8211	51.45		ICP8211	82.05
	ICP8242	79.45		ICP8242	43.2
	ICP8255	67.28		ICP8255	16.61
	ICP8266	42.79		ICP8266	65.27
	ICP8384	9.25		ICP8384	4.58
	ICP8618	75.47		ICP8618	27.81
	ICP8700	45.08		ICP8700	33.86
	ICP8757	63.37		ICP8757	50.41
	ICP8793	72.39		ICP8793	50.58
	ICP8817	64		ICP8817	46.74
	ICP8860	27.14		ICP8860	8.56
	ICP8863	32.75		ICP8863	74.91
	ICP8921	44.86		ICP8921	35.53
	ICP8941	78.25		ICP8941	45.4
	ICP8949	73.03		ICP8949	51.57
	ICP9045	30.26		ICP9045	12.11
	ICP9049	71.23		ICP9049	34.28
	ICP9062	40.34		ICP9062	66.58
	ICP9236	58.34		ICP9236	39.42
	ICP9252	55.24		ICP9252	37.7
	ICP9336	79.02		ICP9336	35.81
	ICP939	82.29		ICP939	45.24
	ICP9414	46.98		ICP9414	44.87
	ICP9577	64.34		ICP9577	26.8
	ICP9691	75.47		ICP9691	58.63
	ICP9750	72.1		ICP9750	43.05
	ICP9891	81.72		ICP9891	34.12
	ICP995	70.42		ICP995	16.92
	ICPL20096	8		ICPL20096	7.88
	ICPL20097	8.75		ICPL20097	7.13
	ICPL20099	5		ICPL20099	7.38
	ICPL85063	8.5		ICPL85063	7.25
	MAL-13	92		MAL-13	24
