## Supplementary table 3 for "Mapping Fusarium Wilt and Sterility Mosaic Disease Resistance-Associated Genomic Regions and Haplotype Variants in Pigeonpea"

### Sheet: sequencing_stats
	Supplementary Table 3. Sequencing information of 176-genotype panel						Supplementary Table 3. Sequencing information of 143-genotype panel
	Genotype	Total reads	Reads mapped	% mapped	Coverage (X)		Genotype	Total reads	Reads mapped	%mapped	Coverage (X)
	Asha	28356472	28139246	0.9923	5.6696		ICP13191	35413270	35109156	0.9914	5.638
	Bahar	37220581	37000401	0.9941	7.5328		Asha	28356472	28139246	0.9923	5.6696
	ICP10094	57539450	57125907	0.9928	9.3184		ICP13139	40406898	40121047	0.9929	6.5257
	ICP10228	74808947	74247585	0.9925	11.9069		ICP8255	55248909	54907136	0.9938	8.8539
	ICP10276	72563404	71994445	0.9922	11.7103		ICP13633	57870053	57393767	0.9918	9.0379
	ICP10397	77120513	76521342	0.9922	12.4951		ICP7076	56366994	55936702	0.9924	9.0505
	ICP10447	64491083	63935237	0.9914	10.0334		ICP11627	57538985	57144559	0.9931	9.2226
	ICP10503	81378690	80774441	0.9926	13.1761		ICP12142	57899782	57421080	0.9917	9.2763
	ICP10508	76413687	75934075	0.9937	12.3772		ICP10094	57539450	57125907	0.9928	9.3184
	ICP10531	57053925	56647410	0.9929	9.2349		ICP13270	58380745	57927716	0.9922	9.3356
	ICP10559	82402726	81888442	0.9938	13.3388		ICP3451	60511656	60098091	0.9932	9.5449
	ICP10613	72518753	71986595	0.9927	11.729		ICP3046	62053557	61531968	0.9916	9.5573
	ICP10654	76113293	75602758	0.9933	12.3351		ICP9750	60449223	59946220	0.9917	9.6027
	ICP10683	54212158	53809357	0.9926	8.6548		ICP6992	61215010	60763546	0.9926	9.7229
	ICP1071	66590821	66111246	0.9928	10.6474		ICP7057	61543976	61127771	0.9932	9.867
	ICP10963	82031807	81291856	0.991	13.2182		ICP12680	62605192	62072703	0.9915	9.9141
	ICP11015	71286385	70803799	0.9932	11.4262		ICP7375	61570981	61140829	0.993	9.9144
	ICP11096	75326611	74809971	0.9931	12.1965		ICP2698	61489771	61093780	0.9936	9.9254
	ICP11148	85543659	84963575	0.9932	13.8476		ICP8757	61929728	61511635	0.9932	9.9324
	ICP1117	53972354	53510667	0.9914	8.5338		ICP4903	61908452	61462358	0.9928	9.9451
	ICP11230	75906230	75428694	0.9937	12.3135		ICP14294	61956420	61522203	0.993	9.9578
	ICP11238	67612516	67199199	0.9939	10.9401		ICP3049	64541182	63933493	0.9906	10.0208
	ICP11259	76991219	76335169	0.9915	12.4191		ICP10447	64491083	63935237	0.9914	10.0334
	ICP1126	64852797	64330412	0.9919	10.4859		ICP11477	62686107	62253645	0.9931	10.039
	ICP11281	72342441	71874500	0.9935	11.7211		ICP2746	62820315	62365182	0.9928	10.0743
	ICP11320	76992760	76431721	0.9927	12.4392		ICP14832	63568545	63053593	0.9919	10.0886
	ICP11321	64549938	64080771	0.9927	10.3899		ICP14368	63324188	62865426	0.9928	10.1101
	ICP11338	70651955	70050056	0.9915	11.0352		ICP14638	62870163	62457482	0.9934	10.1369
	ICP11354	80886355	80254189	0.9922	12.9803		ICP6668	63353874	62872723	0.9924	10.149
	ICP11406	65210292	64111095	0.9831	10.4065		ICP9691	63247424	62844247	0.9936	10.174
	ICP1156	68220407	67658095	0.9918	10.6841		ICP16309	63494669	63070805	0.9933	10.1926
	ICP11613	71814678	71180984	0.9912	11.2083		ICP15382	64426123	63873202	0.9914	10.3374
	ICP11737	70868604	70263458	0.9915	11.0502		ICP8793	63895291	63452091	0.9931	10.3516
	ICP11754	70123646	69694958	0.9939	11.3403		ICP7803	64228064	63809566	0.9935	10.3561
	ICP11823	63931858	63511272	0.9934	10.3791		ICP11823	63931858	63511272	0.9934	10.3791
	ICP11833	68538811	68087928	0.9934	11.0665		ICP11321	64549938	64080771	0.9927	10.3899
	ICP11890	69967638	69513438	0.9935	11.2295		ICP8012	66412439	65844163	0.9914	10.4669
	ICP11969	73105039	72611537	0.9932	11.8182		ICP1126	64852797	64330412	0.9919	10.4859
	ICP11971	66052465	65591173	0.993	10.5842		ICP13167	64612297	64197404	0.9936	10.5049
	ICP12105	69885893	69371979	0.9926	11.2668		ICP14471	65475785	64996880	0.9927	10.5148
	ICP12123	71018139	70482744	0.9925	11.4201		ICP8227	65116920	64641826	0.9927	10.5268
	ICP12298	70233703	69743678	0.993	11.3326		ICP2577	65147198	64664213	0.9926	10.5406
	ICP12515	68729918	68239369	0.9929	11.1199		ICP14701	65551612	65087483	0.9929	10.5476
	ICP12618	69070430	68592241	0.9931	11.0866		ICP4715	65275859	64823156	0.9931	10.553
	ICP12654	68313252	67854495	0.9933	10.7337		ICP13359	65507140	64978309	0.9919	10.5576
	ICP12680	62605192	62072703	0.9915	9.9141		ICP1071	66590821	66111246	0.9928	10.6474
	ICP1279	74432498	73954241	0.9936	12.1131		ICP15068	68220112	67636783	0.9914	10.665
	ICP13011	75071652	74450883	0.9917	11.893		ICP16264	66961390	66318899	0.9904	10.6652
	ICP13244	75334429	74754224	0.9923	12.0669		ICP1156	68220407	67658095	0.9918	10.6841
	ICP13304	78344642	77672096	0.9914	12.6426		ICP12654	68313252	67854495	0.9933	10.7337
	ICP13571	76757738	76233660	0.9932	12.3932		ICP7260	67415758	66815127	0.9911	10.7344
	ICP13575	78914851	78309267	0.9923	12.7871		ICP7148	67291567	66824212	0.9931	10.7389
	ICP13577	68822169	68402638	0.9939	11.0854		ICP7314	68035479	67447332	0.9914	10.7452
	ICP13662	77149607	76578311	0.9926	12.4735		ICP11690	67067960	66630534	0.9935	10.7488
	ICP13906	76111997	75561590	0.9928	12.3148		ICP14900	67936976	67401286	0.9921	10.7667
	ICP13998	82084979	81567472	0.9937	13.3148		ICP14116	67676037	67196494	0.9929	10.8078
	ICP14120	69713555	69236337	0.9932	11.0662		ICP14229	66899524	66410047	0.9927	10.8108
	ICP14209	62325589	61908222	0.9933	10.1019		ICP7366	68432237	67886127	0.992	10.8448
	ICP14294	61956420	61522203	0.993	9.9578		ICP9045	67616931	67111001	0.9925	10.8494
	ICP14303	62840049	62423214	0.9934	10.0306		ICP8152	67427217	66938829	0.9928	10.8646
	ICP14418	69731425	69174691	0.992	11.0258		ICP14722	67416708	67038644	0.9944	10.9069
	ICP14444	72158627	71713161	0.9938	11.6982		ICP11946	68568199	68014842	0.9919	10.9137
	ICP14545	77233034	76723768	0.9934	12.5008		ICP6128	68110087	67701879	0.994	10.9377
	ICP14638	62870163	62457482	0.9934	10.1369		ICP4392	68057592	67645274	0.9939	10.942
	ICP14701	65551612	65087483	0.9929	10.5476		ICP6929	69488432	68799639	0.9901	10.9846
	ICP14722	67416708	67038644	0.9944	10.9069		ICP15109	70899839	70295101	0.9915	11.0227
	ICP14770	55881663	55406198	0.9915	8.9049		ICP15185	69856059	69349189	0.9927	11.0495
	ICP14832	63568545	63053593	0.9919	10.0886		ICP14120	69713555	69236337	0.9932	11.0662
	ICP14840	57219708	56702409	0.991	9.1352		ICP11833	68538811	68087928	0.9934	11.0665
	ICP14868	68339502	67891255	0.9934	11.0127		ICP13577	68822169	68402638	0.9939	11.0854
	ICP14900	67936976	67401286	0.9921	10.7667		ICP15493	69266595	68773795	0.9929	11.1062
	ICP14903	75363217	74784722	0.9923	12.1694		ICP12515	68729918	68239369	0.9929	11.1199
	ICP14944	60001743	59600654	0.9933	9.5385		ICP8266	69397388	68923806	0.9932	11.2049
	ICP15185	69856059	69349189	0.9927	11.0495		ICP14819	68933884	68479409	0.9934	11.2066
	ICP1535	60672061	60221041	0.9926	9.7542		ICP13431	69341074	68878562	0.9933	11.2151
	ICP15493	69266595	68773795	0.9929	11.1062		ICP7869	70275950	69781362	0.993	11.2204
	ICP16180	73465459	72991279	0.9935	11.8535		ICP6049	70200891	69696691	0.9928	11.2208
	ICP16189	77841560	77344970	0.9936	12.6291		ICP12105	69885893	69371979	0.9926	11.2668
	ICP16235	58801179	58378351	0.9928	9.4396		ICP6123	70495040	70000086	0.993	11.2725
	ICP16264	66961390	66318899	0.9904	10.6652		ICP12298	70233703	69743678	0.993	11.3326
	ICP16309	63494669	63070805	0.9933	10.1926		ICP12410	71695747	71084647	0.9915	11.3361
	ICP16432	69615551	69150477	0.9933	11.3		ICP8384	70967660	70492166	0.9933	11.3393
	ICP16440	81234514	80707059	0.9935	13.092		ICP14976	70358656	69918758	0.9937	11.3674
	ICP16674	76352096	75861203	0.9936	12.3435		ICP4307	70721581	70221049	0.9929	11.3685
	ICP2391	72316249	71780202	0.9926	11.6404		ICP7223	72125889	71524358	0.9917	11.406
	ICP2405	68403730	67841499	0.9918	10.8779		ICP12123	71018139	70482744	0.9925	11.4201
	ICP2577	65147198	64664213	0.9926	10.5406		ICP11015	71286385	70803799	0.9932	11.4262
	ICP2746	62820315	62365182	0.9928	10.0743		ICP4575	70736694	70253663	0.9932	11.4449
	ICP3046	62053557	61531968	0.9916	9.5573		ICP8921	71026416	70523504	0.9929	11.4687
	ICP3049	64541182	63933493	0.9906	10.0208		ICP14569	71079822	70582405	0.993	11.4826
	ICP3451	60511656	60098091	0.9932	9.5449		ICP8863	72499813	71955639	0.9925	11.6515
	ICP348	78942302	78243448	0.9911	12.2451		ICP8840	72473980	71932410	0.9925	11.6914
	ICP3755	66542411	65926943	0.9908	10.7047		ICP14444	72158627	71713161	0.9938	11.6982
	ICP4029	76709599	76197822	0.9933	12.2935		ICP11281	72342441	71874500	0.9935	11.7211
	ICP4213	74312945	73832358	0.9935	12.0181		ICP9336	72735618	71923563	0.9888	11.7427
	ICP4266	77198383	76617418	0.9925	12.4779		ICP6739	72507904	71975287	0.9927	11.7452
	ICP4307	70721581	70221049	0.9929	11.3685		ICP4317	73572504	73008837	0.9923	11.8176
	ICP4317	73572504	73008837	0.9923	11.8176		ICP8602	73624808	73166885	0.9938	11.8889
	ICP4392	68057592	67645274	0.9939	10.942		ICP13011	75071652	74450883	0.9917	11.893
	ICP4715	65275859	64823156	0.9931	10.553		ICP10228	74808947	74247585	0.9925	11.9069
	ICP4903	61908452	61462358	0.9928	9.9451		ICP13884	74589493	74006551	0.9922	11.9461
	ICP5142	86327333	85727252	0.993	13.9785		ICP14094	73886718	73334084	0.9925	11.9627
	ICP5863	85626849	85034860	0.9931	13.829		ICP11059	75146352	74540481	0.9919	11.9646
	ICP60	65285254	64815001	0.9928	10.4553		ICP14147	74156774	73646961	0.9931	12.0227
	ICP6049	70200891	69696691	0.9928	11.2208		ICP7426	74886005	74336672	0.9927	12.0336
	ICP6123	70495040	70000086	0.993	11.2725		ICP13244	75334429	74754224	0.9923	12.0669
	ICP6128	68110087	67701879	0.994	10.9377		ICP7507	74657860	74136555	0.993	12.0714
	ICP6359	63069842	62655282	0.9934	10.0659		ICP1279	74432498	73954241	0.9936	12.1131
	ICP655	76956148	76471662	0.9937	12.4502		ICP14903	75363217	74784722	0.9923	12.1694
	ICP6668	63353874	62872723	0.9924	10.149		ICP15161	77147296	76630504	0.9933	12.1927
	ICP6739	72507904	71975287	0.9927	11.7452		ICP348	78942302	78243448	0.9911	12.2451
	ICP6815	83905912	83369794	0.9936	13.5796		ICP1273	77274046	76616634	0.9915	12.2731
	ICP6845	82202203	81618670	0.9929	13.3339		ICP4029	76709599	76197822	0.9933	12.2935
	ICP6859	76925811	76428880	0.9935	12.4066		ICP11230	75906230	75428694	0.9937	12.3135
	ICP6869	75365392	74752278	0.9919	12.1239		ICP10654	76113293	75602758	0.9933	12.3351
	ICP6971	62058799	61637588	0.9932	9.9393		ICP13571	76757738	76233660	0.9932	12.3932
	ICP6990	78648538	78039841	0.9923	12.6969		ICP6859	76925811	76428880	0.9935	12.4066
	ICP6992	61215010	60763546	0.9926	9.7229		ICP11320	76992760	76431721	0.9927	12.4392
	ICP7	84934504	84378380	0.9935	13.7451		ICP655	76956148	76471662	0.9937	12.4502
	ICP7028	66270194	65727926	0.9918	10.4355		ICP13662	77149607	76578311	0.9926	12.4735
	ICP7076	56366994	55936702	0.9924	9.0505		ICP8860	77235889	76684862	0.9929	12.4902
	ICP7130	73483000	72929107	0.9925	11.7352		ICP772	79392190	78705157	0.9913	12.4945
	ICP7148	67291567	66824212	0.9931	10.7389		ICP10397	77120513	76521342	0.9922	12.4951
	ICP7257	65012596	64634247	0.9942	10.4575		ICP14545	77233034	76723768	0.9934	12.5008
	ICP7260	67415758	66815127	0.9911	10.7344		ICP995	77705290	77125294	0.9925	12.5207
	ICP7266	53007841	52528998	0.991	8.4699		ICP13579	77431299	76860833	0.9926	12.5347
	ICP7269	62231618	61783178	0.9928	9.9638		ICP939	77631216	77026361	0.9922	12.5511
	ICP7314	68035479	67447332	0.9914	10.7452		ICP11910	77818231	77286424	0.9932	12.6342
	ICP7337	66449831	66010997	0.9934	10.6331		ICP13304	78344642	77672096	0.9914	12.6426
	ICP7366	68432237	67886127	0.992	10.8448		ICP13575	78914851	78309267	0.9923	12.7871
	ICP7375	61570981	61140829	0.993	9.9144		ICP9655	79777182	79182109	0.9925	12.793
	ICP7420	68080341	67550035	0.9922	10.8035		ICP8700	79123478	78616202	0.9936	12.8044
	ICP7426	74886005	74336672	0.9927	12.0336		ICP8949	79328480	78797401	0.9933	12.8399
	ICP7480	64137014	63602860	0.9917	10.2803		ICP6370	80143025	79615645	0.9934	12.9786
	ICP7507	74657860	74136555	0.993	12.0714		ICP10503	81378690	80774441	0.9926	13.1761
	ICP7798	75583629	75061608	0.9931	12.3001		ICP6845	82202203	81618670	0.9929	13.3339
	ICP7803	64228064	63809566	0.9935	10.3561		ICP10559	82402726	81888442	0.9938	13.3388
	ICP7896	49277972	48928377	0.9929	7.9058		ICP6815	83905912	83369794	0.9936	13.5796
	ICP7952	81071229	80567377	0.9938	13.0964		ICP3576	83862072	83330392	0.9937	13.6628
	ICP8144	83149000	82608234	0.9935	13.4614		ICP7	84934504	84378380	0.9935	13.7451
	ICP8146	70320018	69856760	0.9934	11.3487		ICP5863	85626849	85034860	0.9931	13.829
	ICP8152	67427217	66938829	0.9928	10.8646		ICP9414	85536912	84921558	0.9928	13.8314
	ICP8194	63616001	63128465	0.9923	9.9955		ICP5142	86327333	85727252	0.993	13.9785
	ICP8211	100618194	99964766	0.9935	16.2884		Average	6.95209e+07	6.90126e+07	0.992673	11.163
	ICP8242	70944498	70472120	0.9933	11.5046
	ICP8255	55248909	54907136	0.9938	8.8539
	ICP8266	69397388	68923806	0.9932	11.2049
	ICP8384	70967660	70492166	0.9933	11.3393
	ICP8618	83117043	82510122	0.9927	13.4456
	ICP8700	79123478	78616202	0.9936	12.8044
	ICP8757	61929728	61511635	0.9932	9.9324
	ICP8793	63895291	63452091	0.9931	10.3516
	ICP8817	66441496	65930319	0.9923	10.5749
	ICP8860	77235889	76684862	0.9929	12.4902
	ICP8863	72499813	71955639	0.9925	11.6515
	ICP8921	71026416	70523504	0.9929	11.4687
	ICP8941	75600149	75105014	0.9935	12.269
	ICP8949	79328480	78797401	0.9933	12.8399
	ICP9045	67616931	67111001	0.9925	10.8494
	ICP9049	76079855	75611715	0.9938	12.3458
	ICP9062	80994542	80435061	0.9931	13.121
	ICP9236	89049208	88432221	0.9931	14.5274
	ICP9252	78268174	77769756	0.9936	12.7112
	ICP9336	72735618	71923563	0.9888	11.7427
	ICP939	77631216	77026361	0.9922	12.5511
	ICP9414	85536912	84921558	0.9928	13.8314
	ICP9577	70669468	70181676	0.9931	11.418
	ICP9691	63247424	62844247	0.9936	10.174
	ICP9750	60449223	59946220	0.9917	9.6027
	ICP9891	59807816	59396970	0.9931	9.677
	ICP995	77705290	77125294	0.9925	12.5207
	ICPL20096	38445082	56232855	0.9936	6.3272
	ICPL20097	44133312	43769947	0.9918	7.1968
	ICPL20099	43962964	43642705	0.9927	7.1396
	ICPL85063	46194917	45880745	0.9932	7.5432
	MAL-13	24159362	23925022	0.9903	4.8571
	Average	6.91955e+07	6.87942e+07	0.992695	11.1393
