## Supplementary table 5 for "Mapping Fusarium Wilt and Sterility Mosaic Disease Resistance-Associated Genomic Regions and Haplotype Variants in Pigeonpea"

### Sheet: Chr_05
	Supplementary table 6: Representative SNPs for haplotype identification from chr05
	Significant_SNP	Other_SNP	Chromosome	Sig_SNP_pos	Other_SNP_pos	Distance_bp	r2
	SCCLG05_10507586	SCCLG05_10411416	CCLG05	10507586	10411416	96170	0.382129
	SCCLG05_10507586	SCCLG05_10507586	CCLG05	10507586	10507586	0	1
	SCCLG05_10507586	SCCLG05_10512061	CCLG05	10507586	10512061	4475	0.362961
	SCCLG05_10507586	SCCLG05_10516666	CCLG05	10507586	10516666	9080	0.387244
	SCCLG05_10507586	SCCLG05_10523134	CCLG05	10507586	10523134	15548	0.367375
	SCCLG05_10507586	SCCLG05_10524343	CCLG05	10507586	10524343	16757	0.301337
	SCCLG05_10507586	SCCLG05_10524617	CCLG05	10507586	10524617	17031	0.395058
	SCCLG05_10507586	SCCLG05_10527160	CCLG05	10507586	10527160	19574	0.399478
	SCCLG05_10507586	SCCLG05_10541876	CCLG05	10507586	10541876	34290	0.651946
	SCCLG05_10507586	SCCLG05_11000788	CCLG05	10507586	11000788	493202	0.309719
	SCCLG05_10507586	SCCLG05_11007536	CCLG05	10507586	11007536	499950	0.312292

### Sheet: Chr_10
	Supplementary table 6: Representative SNPs for haplotype identification from chr10
	Significant_SNP	Other_SNP	Chromosome	Sig_SNP_pos	Other_SNP_pos	Distance_bp	r2
	SCCLG10_4438493	SCCLG10_3600695	CCLG10	4438493	3600695	837798	0.360909
	SCCLG10_4438493	SCCLG10_4438493	CCLG10	4438493	4438493	0	1
	SCCLG10_4438493	SCCLG10_4828712	CCLG10	4438493	4828712	390219	0.359627

### Sheet: Chr_11
	Supplementary table 6: Representative SNPs for haplotype identification from chr11
	Significant_SNP	Other_SNP	Chromosome	Sig_SNP_pos	Other_SNP_pos	Distance_bp	r2
	SCCLG11_21637656	SCCLG11_21281500	CCLG11	21637656	21281500	356156	0.319516
	SCCLG11_21637656	SCCLG11_21637656	CCLG11	21637656	21637656	0	1
	SCCLG11_21637656	SCCLG11_21759557	CCLG11	21637656	21759557	121901	0.595962
	SCCLG11_21637656	SCCLG11_21830479	CCLG11	21637656	21830479	192823	0.599944
	SCCLG11_21637656	SCCLG11_21940071	CCLG11	21637656	21940071	302415	0.658909
	SCCLG11_21637656	SCCLG11_22368183	CCLG11	21637656	22368183	730527	0.651262
