## Supplementary table 6 for "Mapping Fusarium Wilt and Sterility Mosaic Disease Resistance-Associated Genomic Regions and Haplotype Variants in Pigeonpea"

### Sheet: Chr_05
	Supplementary table 05: Haploty-pheno analysis for markers from chr05
	Genotype	Haplotype	Group	Trait	GroupNum
	ICP10397	TCATAATCGAT	H1	81.8	1
	ICP10963	TCATAATCGAT	H1	62.95	1
	ICP11148	TCATAATCGAT	H1	51.16	1
	ICP11259	TCATAATCGAT	H1	7	1
	ICP11338	TCATAATCGAT	H1	71.53	1
	ICP11477	TCATAATCGAT	H1	74.8	1
	ICP11613	TCATAATCGAT	H1	76.35	1
	ICP11971	TCATAATCGAT	H1	91.7	1
	ICP12123	TCATAATCGAT	H1	69.6	1
	ICP12680	TCATAATCGAT	H1	73.7	1
	ICP13304	TCATAATCGAT	H1	7.7	1
	ICP13575	TCATAATCGAT	H1	78.6	1
	ICP13579	TCATAATCGAT	H1	77.1	1
	ICP13662	TCATAATCGAT	H1	89.4	1
	ICP13998	TCATAATCGAT	H1	62.54	1
	ICP14094	TCATAATCGAT	H1	70.1	1
	ICP14303	TCATAATCGAT	H1	72.79	1
	ICP14418	TCATAATCGAT	H1	70.18	1
	ICP14840	TCATAATCGAT	H1	39.03	1
	ICP14903	TCATAATCGAT	H1	83.5	1
	ICP14976	TCATAATCGAT	H1	19.9	1
	ICP16309	TCATAATCGAT	H1	75.5	1
	ICP16440	TCATAATCGAT	H1	44.2	1
	ICP3049	TCATAATCGAT	H1	78.4	1
	ICP348	TCATAATCGAT	H1	91	1
	ICP3755	TCATAATCGAT	H1	51.68	1
	ICP4307	TCATAATCGAT	H1	78.8	1
	ICP4903	TCATAATCGAT	H1	97.5	1
	ICP6359	TCATAATCGAT	H1	58.25	1
	ICP6971	TCATAATCGAT	H1	88.5	1
	ICP6990	TCATAATCGAT	H1	69.24	1
	ICP7337	TCATAATCGAT	H1	41.5	1
	ICP7798	TCATAATCGAT	H1	68.39	1
	ICP7869	TCATAATCGAT	H1	51.3	1
	ICP7952	TCATAATCGAT	H1	80.19	1
	ICP8921	TCATAATCGAT	H1	94.8	1
	ICP9062	TCATAATCGAT	H1	40.34	1
	ICP10276	CTGCGGCTACA	H2	23.25	2
	ICP11281	CTGCGGCTACA	H2	90.6	2
	ICP11320	CTGCGGCTACA	H2	55	2
	ICP11406	CTGCGGCTACA	H2	71.85	2
	ICP14294	CTGCGGCTACA	H2	74.2	2
	ICP2698	CTGCGGCTACA	H2	88.2	2
	ICP4266	CTGCGGCTACA	H2	65.86	2
	ICP5863	CTGCGGCTACA	H2	73.4	2
	ICP6668	CTGCGGCTACA	H2	78.3	2
	ICP7420	CTGCGGCTACA	H2	86.5	2
	ICP8144	CTGCGGCTACA	H2	71.79	2
	ICP10508	TCATAATCGCA	H3	41.18	3
	ICP10654	TCATAATCGCA	H3	90.3	3
	ICP11096	TCATAATCGCA	H3	52.66	3
	ICP13571	TCATAATCGCA	H3	96.1	3
	ICP14819	TCATAATCGCA	H3	6.6	3
	ICP4213	TCATAATCGCA	H3	66.59	3
	ICP8242	TCATAATCGCA	H3	79.45	3
	ICP11354	CCATAATCGCA	H5	87.85	5
	ICP5142	CCATAATCGCA	H5	63.8	5
	ICP6815	CCATAATCGCA	H5	74	5
	ICP9049	CCATAATCGCA	H5	71.23	5
	ICP11737	TCGCGGCTGAT	H6	42.95	6
	ICP14471	TCGCGGCTGAT	H6	80.3	6
	ICP2391	TCGCGGCTGAT	H6	47.26	6
	ICP6992	TCGCGGCTGAT	H6	87	6
	ICP7148	TCGCGGCTGAT	H6	88.5	6
	ICP7223	TCGCGGCTGAT	H6	79.1	6
	ICP772	TCGCGGCTGAT	H6	85	6
	ICP8266	TCGCGGCTGAT	H6	80.7	6

### Sheet: Chr_10
	Supplementary table 05: Haploty-pheno analysis for markers from chr10
	Genotype	Haplotype	Group	Trait	GroupNum
	ICP10094	CAC	H1	83.3	1
	ICP10397	CAC	H1	81.8	1
	ICP10508	CAC	H1	41.18	1
	ICP10531	CAC	H1	75.2	1
	ICP10559	CAC	H1	73.8	1
	ICP10613	CAC	H1	65.34	1
	ICP10654	CAC	H1	90.3	1
	ICP1071	CAC	H1	83.5	1
	ICP11015	CAC	H1	6.7	1
	ICP11059	CAC	H1	86.4	1
	ICP11096	CAC	H1	52.66	1
	ICP11148	CAC	H1	51.16	1
	ICP11230	CAC	H1	91.9	1
	ICP11238	CAC	H1	72.92	1
	ICP11259	CAC	H1	7	1
	ICP1126	CAC	H1	70.3	1
	ICP11281	CAC	H1	90.6	1
	ICP11320	CAC	H1	55	1
	ICP11338	CAC	H1	71.53	1
	ICP11354	CAC	H1	87.85	1
	ICP11406	CAC	H1	71.85	1
	ICP11477	CAC	H1	74.8	1
	ICP1156	CAC	H1	89.7	1
	ICP11613	CAC	H1	76.35	1
	ICP11627	CAC	H1	85.4	1
	ICP11737	CAC	H1	42.95	1
	ICP11823	CAC	H1	68.8	1
	ICP11833	CAC	H1	80.6	1
	ICP11890	CAC	H1	68.75	1
	ICP11910	CAC	H1	78.7	1
	ICP11946	CAC	H1	91.6	1
	ICP11971	CAC	H1	91.7	1
	ICP12105	CAC	H1	75.9	1
	ICP12123	CAC	H1	69.6	1
	ICP12298	CAC	H1	80.5	1
	ICP12515	CAC	H1	68.9	1
	ICP12618	CAC	H1	71.58	1
	ICP13011	CAC	H1	84.8	1
	ICP13167	CAC	H1	67.7	1
	ICP13244	CAC	H1	84.6	1
	ICP13270	CAC	H1	64.7	1
	ICP13359	CAC	H1	89.4	1
	ICP13431	CAC	H1	69.4	1
	ICP13575	CAC	H1	78.6	1
	ICP13577	CAC	H1	98.3	1
	ICP13662	CAC	H1	89.4	1
	ICP13884	CAC	H1	82.2	1
	ICP13906	CAC	H1	78.34	1
	ICP13998	CAC	H1	62.54	1
	ICP14094	CAC	H1	70.1	1
	ICP14116	CAC	H1	69.9	1
	ICP14120	CAC	H1	68.6	1
	ICP14147	CAC	H1	83.3	1
	ICP14209	CAC	H1	72.58	1
	ICP14229	CAC	H1	82.6	1
	ICP14294	CAC	H1	74.2	1
	ICP14368	CAC	H1	84.6	1
	ICP14444	CAC	H1	80	1
	ICP14545	CAC	H1	75.6	1
	ICP14701	CAC	H1	77	1
	ICP14819	CAC	H1	6.6	1
	ICP14944	CAC	H1	63.74	1
	ICP14976	CAC	H1	19.9	1
	ICP15068	CAC	H1	91.8	1
	ICP15109	CAC	H1	83.7	1
	ICP15161	CAC	H1	69.7	1
	ICP15185	CAC	H1	47.2	1
	ICP15382	CAC	H1	87.2	1
	ICP15493	CAC	H1	90.6	1
	ICP16189	CAC	H1	76.25	1
	ICP16309	CAC	H1	75.5	1
	ICP16432	CAC	H1	73.66	1
	ICP2391	CAC	H1	47.26	1
	ICP2405	CAC	H1	62.99	1
	ICP2746	CAC	H1	74.8	1
	ICP3049	CAC	H1	78.4	1
	ICP3451	CAC	H1	79.9	1
	ICP348	CAC	H1	91	1
	ICP3755	CAC	H1	51.68	1
	ICP4029	CAC	H1	91.9	1
	ICP4213	CAC	H1	66.59	1
	ICP4307	CAC	H1	78.8	1
	ICP4317	CAC	H1	90.7	1
	ICP4575	CAC	H1	89.4	1
	ICP5142	CAC	H1	63.8	1
	ICP60	CAC	H1	92	1
	ICP6049	CAC	H1	89.3	1
	ICP6123	CAC	H1	96	1
	ICP655	CAC	H1	78	1
	ICP6739	CAC	H1	4.3	1
	ICP6845	CAC	H1	72	1
	ICP6859	CAC	H1	77.4	1
	ICP6971	CAC	H1	88.5	1
	ICP6990	CAC	H1	69.24	1
	ICP6992	CAC	H1	87	1
	ICP7028	CAC	H1	54.2	1
	ICP7076	CAC	H1	74.2	1
	ICP7260	CAC	H1	85.1	1
	ICP7269	CAC	H1	42.11	1
	ICP7337	CAC	H1	41.5	1
	ICP7366	CAC	H1	82.6	1
	ICP7420	CAC	H1	86.5	1
	ICP7426	CAC	H1	91.4	1
	ICP7480	CAC	H1	48.1	1
	ICP7507	CAC	H1	62.3	1
	ICP772	CAC	H1	85	1
	ICP7869	CAC	H1	51.3	1
	ICP7952	CAC	H1	80.19	1
	ICP8012	CAC	H1	86.5	1
	ICP8144	CAC	H1	71.79	1
	ICP8146	CAC	H1	89.5	1
	ICP8152	CAC	H1	95.1	1
	ICP8211	CAC	H1	51.45	1
	ICP8227	CAC	H1	82	1
	ICP8242	CAC	H1	79.45	1
	ICP8255	CAC	H1	86.2	1
	ICP8266	CAC	H1	80.7	1
	ICP8384	CAC	H1	74.9	1
	ICP8602	CAC	H1	62.2	1
	ICP8618	CAC	H1	75.47	1
	ICP8700	CAC	H1	92.9	1
	ICP9045	CAC	H1	90.6	1
	ICP9049	CAC	H1	71.23	1
	ICP9252	CAC	H1	55.24	1
	ICP939	CAC	H1	68.6	1
	ICP9577	CAC	H1	64.34	1
	ICP9655	CAC	H1	91	1
	ICP9891	CAC	H1	81.72	1
	ICP10447	CAT	H2	88.6	2
	ICP10963	CAT	H2	62.95	2
	ICP11969	CAT	H2	41.11	2
	ICP14418	CAT	H2	70.18	2
	ICP14903	CAT	H2	83.5	2
	ICP16235	CAT	H2	36.2	2
	ICP16440	CAT	H2	44.2	2
	ICP5863	CAT	H2	73.4	2
	ICP6128	CAT	H2	89.3	2
	ICP6370	CAT	H2	88.9	2
	ICP7148	CAT	H2	88.5	2
	ICP8757	CAT	H2	78.3	2
	ICP8817	CAT	H2	64	2
	ICP8921	CAT	H2	94.8	2
	ICP8949	CAT	H2	75.5	2
	ICP9062	CAT	H2	40.34	2
	ICP13633	TAC	H3	76.4	3
	ICP14303	TAC	H3	72.79	3
	ICP14569	TAC	H3	91.6	3
	ICP6359	TAC	H3	58.25	3
	ICP7223	TAC	H3	79.1	3
	ICP11754	TGT	H4	59.01	4
	ICP14638	TGT	H4	9.7	4
	ICP14722	TGT	H4	19	4
	ICP7257	TGT	H4	61.6	4
	ICP8863	TGT	H4	18.8	4
	ICPL20096	TGT	H4	8	4
	ICP12410	TAT	H5	78	5
	ICP14900	TAT	H5	87	5
	ICP2698	TAT	H5	88.2	5
	ICP3046	TAT	H5	87.1	5
	ICP4392	TAT	H5	75.4	5
	ICP4903	TAT	H5	97.5	5
	ICP7803	TAT	H5	87.5	5
	ICP6815	CGT	H6	74	6
	ICP7314	CGT	H6	84.8	6
	ICPL85063	CGT	H6	8.5	6

### Sheet: Chr_11
	Supplementary table 05: Haploty-pheno analysis for markers from chr11
	Genotype	Haplotype	Group	Trait	GroupNum
	ICP10228	TCGCCC	H1	91.4	1
	ICP10503	TCGCCC	H1	93.4	1
	ICP10559	TCGCCC	H1	73.8	1
	ICP10654	TCGCCC	H1	90.3	1
	ICP1071	TCGCCC	H1	83.5	1
	ICP11281	TCGCCC	H1	90.6	1
	ICP11320	TCGCCC	H1	55	1
	ICP11321	TCGCCC	H1	83.3	1
	ICP11627	TCGCCC	H1	85.4	1
	ICP11910	TCGCCC	H1	78.7	1
	ICP12105	TCGCCC	H1	75.9	1
	ICP12123	TCGCCC	H1	69.6	1
	ICP12410	TCGCCC	H1	78	1
	ICP12515	TCGCCC	H1	68.9	1
	ICP13011	TCGCCC	H1	84.8	1
	ICP13167	TCGCCC	H1	67.7	1
	ICP13244	TCGCCC	H1	84.6	1
	ICP13359	TCGCCC	H1	89.4	1
	ICP13571	TCGCCC	H1	96.1	1
	ICP13575	TCGCCC	H1	78.6	1
	ICP13662	TCGCCC	H1	89.4	1
	ICP13884	TCGCCC	H1	82.2	1
	ICP14094	TCGCCC	H1	70.1	1
	ICP14120	TCGCCC	H1	68.6	1
	ICP14229	TCGCCC	H1	82.6	1
	ICP14294	TCGCCC	H1	74.2	1
	ICP14471	TCGCCC	H1	80.3	1
	ICP14545	TCGCCC	H1	75.6	1
	ICP14569	TCGCCC	H1	91.6	1
	ICP14832	TCGCCC	H1	78.6	1
	ICP14976	TCGCCC	H1	19.9	1
	ICP15068	TCGCCC	H1	91.8	1
	ICP15109	TCGCCC	H1	83.7	1
	ICP15185	TCGCCC	H1	47.2	1
	ICP15493	TCGCCC	H1	90.6	1
	ICP16309	TCGCCC	H1	75.5	1
	ICP2577	TCGCCC	H1	80	1
	ICP2698	TCGCCC	H1	88.2	1
	ICP3451	TCGCCC	H1	79.9	1
	ICP348	TCGCCC	H1	91	1
	ICP3576	TCGCCC	H1	90	1
	ICP4307	TCGCCC	H1	78.8	1
	ICP4715	TCGCCC	H1	89.9	1
	ICP6123	TCGCCC	H1	96	1
	ICP655	TCGCCC	H1	78	1
	ICP6668	TCGCCC	H1	78.3	1
	ICP6815	TCGCCC	H1	74	1
	ICP6845	TCGCCC	H1	72	1
	ICP6859	TCGCCC	H1	77.4	1
	ICP7057	TCGCCC	H1	98.4	1
	ICP7076	TCGCCC	H1	74.2	1
	ICP7507	TCGCCC	H1	62.3	1
	ICP7869	TCGCCC	H1	51.3	1
	ICP8227	TCGCCC	H1	82	1
	ICP8700	TCGCCC	H1	92.9	1
	ICP8921	TCGCCC	H1	94.8	1
	ICP8949	TCGCCC	H1	75.5	1
	ICP9045	TCGCCC	H1	90.6	1
	ICP939	TCGCCC	H1	68.6	1
	ICP9414	TCGCCC	H1	77.8	1
	ICP995	TCGCCC	H1	83.4	1
	ICP11015	CTTTTT	H3	6.7	3
	ICP13304	CTTTTT	H3	7.7	3
	ICP14819	CTTTTT	H3	6.6	3
	ICP11230	CCGCCC	H4	91.9	4
	ICP11690	CCGCCC	H4	95.5	4
	ICP12654	CCGCCC	H4	73.3	4
	ICP7223	CCGCCC	H4	79.1	4
	ICP7314	CCGCCC	H4	84.8	4
	ICP7803	CCGCCC	H4	87.5	4
	ICP8266	CCGCCC	H4	80.7	4
	ICP7375	TCTTTC	H6	87.3	6
	ICP8602	TCTTTC	H6	62.2	6
